# A structured evaluation of cryopreservation in generating single cell transcriptomes from cerebrospinal fluid

**DOI:** 10.1101/2021.09.15.460354

**Authors:** Hanane Touil, Tina Roostaei, Daniela Calini, Claudiu Diaconu, Samantha Epstein, Catarina Raposo, Licinio Craveiro, Ilaria Callegiri, Julien Bryois, Claire S. Riley, Vilas Menon, Tobias Derfuss, Philip L. De Jager, Dheeraj Malhotra

**Author notes:** contributed equally (Hanane Touil, Tina Roostaei, Daniela Calini).

## Abstract

**Importance:** A robust cerebrospinal fluid (CSF) cell cryopreservation protocol using high resolution single-cell (sc) transcriptomic data would enable the deployment of this important modality in multi-center translational research studies and clinical trials in which many sites do not have the expertise or resources to produce data from fresh samples. It would also serve to reduce technical variability in larger projects.

**Objective:** To test a reliable cryopreservation protocol adapted for CSF cells, facilitating the characterization of these rare, fragile cells in moderate to large scale studies.

**Design:** Diagnostic lumbar punctures were performed on twenty-one patients at two independent sites. Excess CSF was collected and cells were isolated. Each cell sample was split into two fractions for single cell analysis using one of two possible chemistries: 3’ sc-RNA-Sequencing or 5’sc-RNA-Sequencing. One cell fraction was processed fresh while the second sample was cryopreserved and profiled at a later time after thawing.

**Setting:** The research protocol was deployed at two academic medical centers taking care of multiple sclerosis and other neurological conditions.

**Participants:** 21 subjects (age 24 – 72) were recruited from individuals undergoing a diagnostic lumbar puncture for suspected neuroinflammatory disease or another neurologic illness; they donated excess CSF.

**Findings:** Our comparison of fresh and cryopreserved data from the same individuals demonstrates highly efficient recovery of all known CSF cell types. The proportion of all cell types was similar between the fresh and the cryopreserved cells processed, and RNA expression was not significantly different. Results were comparable at both performance sites, and with different single cell sequencing chemistries. Cryopreservation also did not affect recovery of T and B cell clonotype diversity.

**Conclusion and relevance:** Our cryopreservation protocol for CSF-cells provides an important alternative to fresh processing of fragile CSF cells: cryopreservation enables the involvement of sites with limited capacity for experimental manipulation and reduces technical variation by enabling batch processing and pooling of samples.

**Key points:** *Question:* How efficient is CSF cryopreservation for single-cell transcriptome analysis and can it be implemented in large multi-center translational and clinical trial settings?

*Findings:* We compared single-cell transcriptomes of paired fresh and cryopreserved CSF from 21 patients at two independent sites. We validate the efficacy of a simple and cost effective CSF cryopreservation method that preserves the composition and the transcriptomes of CSF cells stored for weeks-months. The protocol is deployed in a large multicenter Phase 4 MS clinical trial.

*Meaning:* A validated CSF cryopreservation method that would significantly advance basic science and biomarker research in neurological disorders by implementing single-cell transcriptome analyses in multi-center research and clinical trials.
