## Supplementary Table 2 for "A structured evaluation of cryopreservation in generating single cell transcriptomes from cerebrospinal fluid"

### Sheet: Supplementary_Table_3-3
gene	cluster	p_val	avg_log2FC	pct.1	pct.2	p_val_adj
IL7R	0	1.34e-94	0.995297	0.953	0.58	3.76e-90
MT-ND2	0	1.54e-39	0.546742	0.975	0.901	4.31e-35
CD40LG	0	7.9e-35	0.619032	0.421	0.172	2.21e-30
MT-CYB	0	2.16e-32	0.524146	0.986	0.92	6.05e-28
ANXA1	0	3.6e-27	0.507759	0.842	0.606	1.01e-22
NOSIP	0	4.15e-21	0.51592	0.65	0.435	1.16e-16
PTGER2	0	4.15e-21	0.549751	0.395	0.185	1.16e-16
KLRB1	0	1.19e-17	0.453632	0.492	0.28	3.33e-13
FLT3LG	0	9.03e-14	0.48192	0.441	0.25	2.53e-09
CRIP1	0	5.98e-13	0.436065	0.753	0.586	1.67e-08
NKG7	1	6.87e-252	2.84645	0.924	0.154	1.92e-247
CCL5	1	2.41e-244	2.31261	0.993	0.414	6.75e-240
CST7	1	2.08e-232	2.21814	0.925	0.296	5.83e-228
GZMK	1	8.08e-221	2.13833	0.969	0.335	2.26e-216
GZMA	1	1.68e-174	1.79086	0.937	0.373	4.69e-170
CD8B	1	1.2e-151	2.04725	0.657	0.073	3.36e-147
CCL4	1	1.5e-149	1.82496	0.65	0.078	4.19e-145
CD8A	1	1.5e-143	1.82034	0.617	0.063	4.21e-139
CMC1	1	3.93e-129	1.97388	0.691	0.218	1.1e-124
DUSP2	1	4.74e-88	1.64693	0.568	0.181	1.33e-83
LTB	2	4.82e-58	0.73384	0.977	0.736	1.35e-53
LIMS1	2	6.23e-49	0.833055	0.65	0.357	1.74e-44
LDHB	2	1.44e-45	0.643706	0.937	0.776	4.02e-41
TSHZ2	2	7.81e-45	0.728798	0.277	0.036	2.18e-40
AQP3	2	9.5e-45	0.843859	0.608	0.29	2.66e-40
CCR7	2	9.7e-37	0.68728	0.512	0.218	2.71e-32
ITGB1	2	1.54e-36	0.61778	0.844	0.662	4.3e-32
TCF7	2	4.89e-36	0.667211	0.703	0.401	1.37e-31
PASK	2	2.73e-35	0.823465	0.383	0.112	7.65e-31
NOSIP	2	3.71e-29	0.569464	0.689	0.467	1.04e-24
RPL32	3	1.06e-94	0.442148	0.998	0.995	2.95e-90
RPS12	3	1.83e-75	0.431587	1	0.994	5.13e-71
MAL	3	8.85e-30	0.731409	0.442	0.243	2.48e-25
CCR7	3	2.98e-27	0.739489	0.418	0.234	8.35e-23
LTB	3	3.18e-27	0.510119	0.869	0.752	8.9e-23
LDHB	3	3.3e-17	0.469693	0.799	0.793	9.22e-13
TCF7	3	3.17e-15	0.56388	0.541	0.424	8.88e-11
LEF1	3	1.32e-12	0.512506	0.3	0.181	3.68e-08
C12orf57	3	1.18e-09	0.438668	0.655	0.649	3.3e-05
SELL	3	3.79e-07	0.415823	0.459	0.377	0.0106103
IL7R	4	2.67e-108	1.02429	0.981	0.66	7.48e-104
LTB	4	2.12e-106	1.08803	0.988	0.748	5.93e-102
KLRB1	4	2.68e-71	1.03255	0.746	0.31	7.49e-67
AQP3	4	5.93e-69	0.758096	0.701	0.301	1.66e-64
CISH	4	3.55e-53	0.7357	0.455	0.149	9.94e-49
CCR6	4	7.89e-52	0.619163	0.321	0.053	2.21e-47
MAL	4	7.17e-45	0.6406	0.578	0.24	2.01e-40
RORA	4	1.87e-43	0.549204	0.657	0.335	5.22e-39
TNFRSF4	4	8.34e-42	0.547294	0.356	0.114	2.33e-37
USP10	4	6.19e-33	0.673351	0.408	0.158	1.73e-28
CCL5	5	2.19e-186	1.74898	0.981	0.448	6.13e-182
NKG7	5	5.25e-153	1.38142	0.834	0.203	1.47e-148
HOPX	5	1e-135	1.45381	0.721	0.228	2.81e-131
CD8A	5	2.09e-102	1.42766	0.546	0.1	5.86e-98
GNLY	5	4.75e-102	2.60915	0.474	0.047	1.33e-97
CTSW	5	3.04e-101	1.14565	0.763	0.308	8.5e-97
CD8B	5	2.14e-97	1.46468	0.549	0.113	5.99e-93
KLRD1	5	2.56e-96	1.41251	0.465	0.047	7.17e-92
LINC01871	5	5.35e-87	1.2795	0.556	0.168	1.5e-82
KLRC1	5	1.5e-57	1.31391	0.262	0.019	4.18e-53
GZMA	6	2.74e-150	1.57561	0.917	0.41	7.67e-146
CD2	6	1.13e-102	1.02645	0.942	0.73	3.15e-98
CST7	6	9.98e-82	1.03689	0.801	0.343	2.79e-77
GZMK	6	6.23e-81	1.37224	0.794	0.385	1.74e-76
CYTOR	6	2.52e-68	1.17287	0.572	0.193	7.04e-64
CCL5	6	9.63e-67	0.781632	0.868	0.457	2.69e-62
CXCR6	6	8.15e-60	1.19056	0.33	0.048	2.28e-55
APOBEC3G	6	7.48e-50	0.888679	0.624	0.343	2.09e-45
SLF1	6	3.52e-38	0.808032	0.395	0.144	9.85e-34
GZMH	6	1.52e-27	0.748506	0.27	0.074	4.24e-23
C1QB	7	0	4.22891	0.955	0.032	0
CD14	7	0	4.05628	0.961	0.048	0
C1QC	7	0	3.97401	0.962	0.032	0
C1QA	7	0	3.96108	0.962	0.035	0
CST3	7	3.2e-295	3.24752	0.983	0.117	8.96e-291
HLA-DRA	7	1.65e-291	3.20142	0.994	0.213	4.63e-287
HLA-DRB1	7	9.36e-286	3.0996	0.992	0.292	2.62e-281
RHOB	7	1.77e-259	2.99391	0.808	0.036	4.95e-255
APOE	7	3.03e-248	3.73279	0.824	0.03	8.48e-244
SPP1	7	4.69e-86	3.51295	0.343	0.009	1.31e-81
RTKN2	8	8.8e-140	2.07437	0.535	0.025	2.46e-135
IKZF2	8	6.48e-88	1.2402	0.375	0.018	1.81e-83
FOXP3	8	3.37e-70	1.13182	0.288	0.005	9.42e-66
TIGIT	8	1.33e-61	1.10144	0.458	0.132	3.72e-57
TBC1D4	8	2.94e-50	0.976422	0.422	0.148	8.24e-46
USP15	8	4.54e-45	0.970664	0.609	0.407	1.27e-40
ARID5B	8	1.15e-42	0.899335	0.511	0.257	3.21e-38
STAM	8	2.13e-41	0.891371	0.316	0.071	5.96e-37
ID3	8	7.41e-36	0.849678	0.412	0.172	2.07e-31
SLFN5	8	6.88e-29	0.838858	0.666	0.493	1.92e-24
FTL	9	3.47e-275	2.96726	0.989	0.976	9.71e-271
AIF1	9	2.51e-245	3.43413	0.857	0.145	7.03e-241
TYROBP	9	5.23e-200	2.62347	0.834	0.144	1.46e-195
GPX1	9	4.6e-196	2.97436	0.868	0.406	1.29e-191
CST3	9	2.88e-175	2.48835	0.797	0.136	8.05e-171
C1QA	9	1.68e-157	2.77344	0.65	0.059	4.7e-153
C1QC	9	4.27e-157	2.738	0.636	0.056	1.19e-152
C1QB	9	1.58e-137	2.59146	0.598	0.057	4.42e-133
APOE	9	1.53e-128	3.13718	0.55	0.05	4.28e-124
APOC1	9	2.95e-119	3.02869	0.495	0.048	8.25e-115
HLA-DPB1	10	0	4.05021	1	0.366	0
HLA-DQA1	10	0	4.00041	0.997	0.138	0
HLA-DPA1	10	0	3.98653	1	0.325	0
FCER1A	10	0	3.9571	0.945	0.016	0
HLA-DRA	10	0	3.82972	1	0.225	0
HLA-DRB1	10	0	3.77679	0.999	0.302	0
HLA-DQB1	10	0	3.65201	0.999	0.22	0
CD1C	10	7.87e-303	3.39934	0.884	0.012	2.2e-298
CST3	10	4.5e-302	3.32927	0.994	0.13	1.26e-297
HLA-DRB5	10	6.04e-277	3.5122	0.938	0.173	1.69e-272
CD8B	11	7.89e-119	1.38745	0.65	0.126	2.21e-114
NUCB2	11	1.33e-67	1.29907	0.572	0.222	3.73e-63
GZMK	11	1.99e-49	0.871611	0.75	0.397	5.56e-45
SELL	11	3.3e-49	0.78674	0.681	0.378	9.24e-45
LYAR	11	1.77e-48	0.895096	0.688	0.401	4.95e-44
CCR7	11	1.55e-43	0.903449	0.578	0.243	4.35e-39
CD27	11	3.51e-39	0.759732	0.67	0.409	9.83e-35
NELL2	11	7.6e-35	0.671909	0.278	0.066	2.13e-30
TCF7	11	2.21e-33	0.736446	0.673	0.429	6.17e-29
LEF1	11	7.69e-31	0.723223	0.438	0.186	2.15e-26
KLRD1	12	2.59e-290	3.65011	0.915	0.055	7.25e-286
TRDC	12	3.71e-271	3.52264	0.861	0.02	1.04e-266
XCL2	12	2.07e-256	3.15483	0.855	0.053	5.8e-252
GNLY	12	4.25e-250	4.95991	0.844	0.056	1.19e-245
CTSW	12	2.46e-229	2.46191	0.941	0.322	6.9e-225
XCL1	12	1.74e-228	2.73253	0.79	0.038	4.87e-224
NKG7	12	5.85e-218	2.92105	0.926	0.226	1.64e-213
KLRF1	12	1.45e-196	2.51551	0.673	0.007	4.06e-192
CMC1	12	9.14e-194	3.07443	0.856	0.26	2.56e-189
KLRC1	12	4.28e-192	2.62172	0.673	0.021	1.2e-187
MS4A1	13	1.34e-289	3.74245	0.933	0.03	3.74e-285
CD79A	13	3.06e-277	3.0736	0.899	0.011	8.56e-273
BANK1	13	3.07e-230	2.57566	0.788	0.017	8.6e-226
RALGPS2	13	4.83e-226	2.59643	0.794	0.036	1.35e-221
CD79B	13	2.37e-215	2.53419	0.841	0.098	6.64e-211
LINC00926	13	2.34e-210	2.3613	0.725	0.005	6.54e-206
IGHM	13	9.79e-169	3.5713	0.64	0.021	2.74e-164
IGKC	13	3.99e-165	2.2261	0.729	0.114	1.12e-160
IGLC2	13	3.04e-83	2.47261	0.365	0.023	8.5e-79
IGLC3	13	9.75e-71	2.80044	0.307	0.007	2.73e-66
FCN1	14	6.64e-304	3.87396	0.959	0.009	1.86e-299
LYZ	14	3.76e-294	5.57958	1	0.107	1.05e-289
VCAN	14	6.18e-294	3.73322	0.932	0.007	1.73e-289
S100A9	14	1.08e-289	4.97547	0.956	0.031	3.02e-285
S100A8	14	5.19e-264	4.26804	0.89	0.022	1.45e-259
MNDA	14	1.39e-263	3.05278	0.972	0.081	3.89e-259
CTSS	14	5.18e-242	3.01001	0.992	0.376	1.45e-237
FGL2	14	7.86e-241	2.65393	0.951	0.111	2.2e-236
TYROBP	14	4.65e-227	2.75589	0.997	0.156	1.3e-222
CST3	14	7.35e-223	2.8419	0.992	0.147	2.06e-218
JCHAIN	15	1.61e-278	4.18041	0.987	0.015	4.51e-274
GZMB	15	4.87e-278	4.86585	0.982	0.014	1.36e-273
LILRA4	15	1.01e-264	3.21193	0.929	0.003	2.82e-260
IRF8	15	3.78e-263	4.15044	0.976	0.04	1.06e-258
SERPINF1	15	2.58e-256	3.33655	0.958	0.04	7.22e-252
TCF4	15	1.24e-246	4.00112	0.968	0.073	3.48e-242
CCDC50	15	4.05e-229	3.84841	0.966	0.116	1.13e-224
UGCG	15	5.37e-228	3.4267	0.963	0.117	1.5e-223
IRF7	15	4.44e-222	3.65018	0.966	0.141	1.24e-217
PPP1R14B	15	4.56e-184	3.32678	0.96	0.326	1.28e-179
IFI44L	16	3.23e-115	1.78062	0.641	0.082	9.03e-111
MX1	16	2.35e-110	1.70304	0.739	0.161	6.59e-106
ISG15	16	5.58e-107	2.14052	0.866	0.322	1.56e-102
XAF1	16	1.68e-82	1.34512	0.661	0.173	4.69e-78
STAT1	16	4.65e-76	1.63871	0.678	0.199	1.3e-71
EPSTI1	16	1.98e-74	1.3184	0.619	0.16	5.55e-70
EIF2AK2	16	1.21e-64	1.27814	0.644	0.213	3.38e-60
OAS1	16	1.82e-61	1.23722	0.479	0.101	5.1e-57
MX2	16	3.48e-59	1.30512	0.599	0.163	9.74e-55
IFI6	16	1.68e-53	1.36959	0.597	0.204	4.7e-49
MALAT1	17	1.86e-105	1.72112	0.997	0.968	5.2e-101
MT-CO1	17	4.74e-61	1.59607	0.937	0.967	1.33e-56
MT-CO2	17	4.42e-56	1.61405	0.957	0.968	1.24e-51
MT-ND5	17	9.69e-45	1.62706	0.792	0.829	2.71e-40
NEAT1	17	4.21e-31	2.94946	0.661	0.601	1.18e-26
MT-ND4L	17	3.42e-26	1.6172	0.707	0.779	9.58e-22
XIST	17	2.4e-21	2.21953	0.536	0.454	6.72e-17
MTRNR2L12	17	1.77e-17	2.17053	0.595	0.556	4.95e-13
SAT1	17	0.000302191	2.10094	0.413	0.449	1
PLCG2	17	0.00741186	3.95576	0.322	0.363	1
MZB1	18	9.63e-159	4.33942	0.681	0.02	2.69e-154
JCHAIN	18	9.46e-143	5.43352	0.641	0.018	2.65e-138
IGHG1	18	3.41e-137	7.24896	0.594	0.022	9.54e-133
IGHG3	18	2.79e-128	5.90511	0.569	0.015	7.81e-124
IGHA1	18	1.15e-118	3.78056	0.531	0.011	3.21e-114
IGHG4	18	8.72e-111	3.36295	0.472	0.005	2.44e-106
IGHG2	18	5e-96	5.3322	0.453	0.01	1.4e-91
IGKC	18	1.49e-94	9.44941	0.678	0.119	4.18e-90
IGHM	18	2.39e-67	5.97129	0.397	0.027	6.68e-63
IGLC2	18	1.39e-55	8.05625	0.347	0.026	3.89e-51
CRABP1	19	3.48e-167	4.71782	0.72	0.001	9.73e-163
PTGDS	19	8.95e-147	5.89302	0.756	0.012	2.5e-142
MGP	19	7.08e-144	4.66607	0.634	0.002	1.98e-139
DCN	19	2.46e-129	4.4834	0.573	0.001	6.88e-125
ADIRF	19	5.65e-127	4.35137	0.585	0.002	1.58e-122
CLU	19	4.79e-117	5.45014	0.695	0.022	1.34e-112
SLPI	19	8.4e-98	4.68549	0.427	0.001	2.35e-93
IGFBP5	19	3.73e-92	4.6681	0.402	0.001	1.04e-87
IGFBP6	19	5.22e-92	4.17961	0.524	0.01	1.46e-87
SFRP2	19	1.79e-89	4.56101	0.415	0.001	5.01e-85
DNASE1L3	20	3.4e-191	3.74029	1	0.008	9.51e-187
LGALS2	20	2.3e-148	3.36518	1	0.021	6.43e-144
C1orf54	20	1.61e-98	3.52227	1	0.051	4.5e-94
CPVL	20	7.89e-77	4.74041	1	0.074	2.21e-72
CST3	20	1.09e-45	3.84382	1	0.157	3.06e-41
HLA-DPA1	20	8.15e-30	3.93635	1	0.346	2.28e-25
HLA-DRB1	20	2.6e-29	3.33008	1	0.324	7.27e-25
HLA-DPB1	20	1.55e-28	3.68556	1	0.386	4.32e-24
SNX3	20	1.89e-27	3.46789	1	0.465	5.3e-23
CD74	20	1.75e-26	3.83469	1	0.447	4.89e-22
