## Supplementary Table 3 for "A structured evaluation of cryopreservation in generating single cell transcriptomes from cerebrospinal fluid"

### Sheet: Supplementary_Table_4-2
gene	cluster	p_val	avg_log2FC	pct.1	pct.2	p_val_adj
IL7R	0	8.11e-83	1.02788	0.87	0.48	2.97e-78
LTB	0	2.48e-49	0.776403	0.856	0.576	9.06e-45
CISH	0	7.22e-44	0.992388	0.305	0.095	2.64e-39
PTGER2	0	6.28e-28	0.692136	0.322	0.126	2.3e-23
CD40LG	0	4.84e-26	0.703538	0.27	0.096	1.77e-21
KLRB1	0	1.06e-25	0.740801	0.461	0.217	3.89e-21
MAL	0	4.18e-25	0.728024	0.295	0.105	1.53e-20
AQP3	0	1.48e-22	0.651119	0.417	0.215	5.43e-18
PIM1	0	3.79e-21	0.636527	0.3	0.144	1.39e-16
ARHGAP15	0	9.15e-18	0.630864	0.404	0.219	3.35e-13
RPL30	1	3.98e-76	0.391261	0.998	0.996	1.46e-71
RPL32	1	8.62e-71	0.407752	0.998	0.995	3.15e-66
RPS12	1	6.75e-60	0.38332	0.998	0.995	2.47e-55
IL7R	1	1.02e-41	0.831766	0.776	0.519	3.73e-37
LTB	1	5.58e-24	0.550962	0.774	0.607	2.04e-19
C12orf57	1	3.89e-15	0.432266	0.687	0.64	1.42e-10
MAL	1	1.6e-13	0.733783	0.252	0.124	5.86e-09
LDHB	1	1.87e-13	0.460799	0.751	0.682	6.84e-09
NOSIP	1	6.84e-08	0.562206	0.545	0.446	0.00250312
AQP3	1	2.32e-05	0.401219	0.31	0.245	0.848563
NKG7	2	1.54e-201	2.29499	0.877	0.183	5.63e-197
CCL5	2	6.07e-167	1.69055	0.966	0.44	2.22e-162
CST7	2	3e-166	1.93277	0.905	0.351	1.1e-161
GZMK	2	1.89e-144	1.61938	0.922	0.378	6.93e-140
GZMA	2	1.24e-110	1.32869	0.804	0.347	4.54e-106
CD8B	2	9.16e-100	1.69986	0.62	0.154	3.35e-95
DUSP2	2	5.47e-76	1.58951	0.51	0.177	2e-71
CCL4	2	7.58e-72	1.29007	0.392	0.063	2.78e-67
CD8A	2	2.12e-69	1.56319	0.498	0.109	7.75e-65
CMC1	2	5.67e-35	1.28347	0.369	0.131	2.07e-30
LTB	3	8.91e-40	0.747179	0.874	0.598	3.26e-35
LDHB	3	7.56e-36	0.636112	0.864	0.669	2.77e-31
LEF1	3	7.13e-24	0.741938	0.323	0.143	2.61e-19
AQP3	3	5.49e-23	0.776407	0.437	0.23	2.01e-18
PASK	3	1.23e-22	0.914901	0.3	0.109	4.49e-18
GSTK1	3	2.76e-18	0.565369	0.719	0.549	1.01e-13
ITM2A	3	5.25e-16	0.57384	0.381	0.207	1.92e-11
MAL	3	7.82e-16	0.577242	0.261	0.127	2.86e-11
CORO1B	3	1.52e-15	0.629311	0.457	0.297	5.57e-11
MARCKSL1	3	9.92e-14	0.646371	0.291	0.138	3.63e-09
GZMK	4	1e-96	1.15467	0.838	0.407	3.67e-92
CD8B	4	2.11e-88	1.53946	0.612	0.17	7.73e-84
CCL5	4	6.13e-79	0.897381	0.868	0.47	2.24e-74
CD8A	4	6.25e-47	1.10411	0.411	0.133	2.29e-42
SELL	4	6.44e-30	0.8732	0.485	0.276	2.36e-25
LYAR	4	1.52e-27	0.824648	0.471	0.27	5.57e-23
KLRK1	4	8.4e-26	0.921742	0.288	0.093	3.08e-21
CCR7	4	3.83e-19	0.715714	0.289	0.143	1.4e-14
NUCB2	4	1.23e-18	0.796718	0.267	0.119	4.49e-14
DUSP2	4	7.21e-17	0.796026	0.364	0.206	2.64e-12
C1QC	5	0	4.22169	0.979	0.032	0
C1QB	5	0	4.19371	0.968	0.028	0
CD14	5	0	4.01956	0.95	0.039	0
C1QA	5	0	3.90097	0.964	0.029	0
IFI30	5	3.81e-296	3.46552	0.935	0.089	1.39e-291
CST3	5	2.82e-292	3.22917	0.987	0.106	1.03e-287
RHOB	5	1.07e-258	3.6461	0.822	0.031	3.93e-254
APOE	5	3.02e-257	3.67508	0.801	0.021	1.1e-252
FOS	5	1.25e-182	3.1032	0.659	0.038	4.58e-178
SPP1	5	2.73e-75	3.75	0.294	0.006	9.99e-71
FTL	6	2.41e-249	2.83087	1	0.965	8.82e-245
AIF1	6	3.93e-174	3.20196	0.776	0.167	1.44e-169
TYROBP	6	3.96e-165	2.57324	0.829	0.147	1.45e-160
CST3	6	6.58e-150	2.35465	0.797	0.135	2.41e-145
C1QC	6	3.12e-141	2.83815	0.657	0.067	1.14e-136
C1QA	6	1.98e-116	2.64214	0.566	0.066	7.25e-112
C1QB	6	1.45e-107	2.59128	0.554	0.066	5.31e-103
FCER1G	6	4.57e-96	2.29805	0.596	0.135	1.67e-91
APOE	6	2.9e-89	2.79708	0.462	0.052	1.06e-84
APOC1	6	1.46e-84	2.86447	0.42	0.047	5.34e-80
CXCR6	7	5.45e-101	2.08995	0.463	0.039	1.99e-96
GZMA	7	1.6e-90	1.47331	0.822	0.399	5.84e-86
CD2	7	2.28e-62	1.20637	0.794	0.462	8.35e-58
KLRB1	7	3.79e-57	1.49466	0.609	0.254	1.39e-52
LINC00892	7	9.24e-46	1.24379	0.309	0.053	3.38e-41
LINC01871	7	1.3e-45	1.29959	0.35	0.094	4.77e-41
HOPX	7	2.63e-39	1.19875	0.398	0.138	9.63e-35
CD40LG	7	6.9e-35	1.07483	0.362	0.124	2.52e-30
ITM2A	7	1.92e-31	0.969577	0.453	0.221	7.04e-27
CYTOR	7	6.05e-30	1.03795	0.359	0.141	2.21e-25
NKG7	8	1.37e-236	3.32258	0.977	0.262	5.01e-232
XCL2	8	6.51e-197	3.31075	0.729	0.033	2.38e-192
GNLY	8	1.41e-195	5.31033	0.736	0.03	5.18e-191
KLRD1	8	4.21e-194	2.94695	0.726	0.026	1.54e-189
TRDC	8	1.11e-180	3.21855	0.653	0.008	4.06e-176
CTSW	8	3.01e-159	2.33136	0.888	0.276	1.1e-154
XCL1	8	2.45e-154	2.98256	0.614	0.026	8.97e-150
CD7	8	2.22e-133	2.12102	0.88	0.391	8.12e-129
KLRC1	8	2.69e-124	2.45884	0.483	0.007	9.84e-120
HOPX	8	3.1e-117	2.40759	0.687	0.131	1.13e-112
FCER1A	9	1.03e-284	3.67621	0.919	0.007	3.75e-280
HLA-DQA1	9	1.99e-271	3.58256	0.998	0.132	7.29e-267
HLA-DQB1	9	5.45e-271	3.61576	1	0.179	2e-266
CD1C	9	1.88e-256	3.47876	0.851	0.009	6.9e-252
HLA-DRA	9	7.96e-256	3.63849	1	0.233	2.91e-251
HLA-DPB1	9	6.24e-250	3.64245	1	0.356	2.28e-245
HLA-DRB1	9	4.22e-247	3.62967	1	0.304	1.55e-242
HLA-DPA1	9	1.52e-246	3.61228	1	0.353	5.55e-242
CST3	9	2.45e-240	3.22554	1	0.135	8.97e-236
HLA-DRB5	9	1.33e-237	3.24144	0.993	0.226	4.88e-233
ZNF683	10	4.24e-134	2.66631	0.521	0.01	1.55e-129
CCL5	10	9.62e-127	1.77209	0.969	0.504	3.52e-122
CD8A	10	6.93e-93	1.80208	0.675	0.152	2.54e-88
LINC02446	10	4.03e-91	2.49768	0.412	0.022	1.48e-86
HOPX	10	8.81e-90	1.72352	0.602	0.135	3.23e-85
KLRD1	10	1.59e-84	1.98037	0.441	0.036	5.82e-80
CD8B	10	2.85e-80	1.5346	0.714	0.209	1.04e-75
XCL1	10	1.54e-58	1.49994	0.309	0.035	5.63e-54
GZMH	10	1.6e-55	1.73145	0.367	0.057	5.85e-51
LINC01871	10	1.53e-46	1.46167	0.4	0.095	5.6e-42
LYZ	11	2.3e-277	4.85245	0.989	0.074	8.43e-273
S100A9	11	1.65e-269	4.51662	0.926	0.023	6.04e-265
FCN1	11	1.86e-256	3.77765	0.865	0.004	6.79e-252
S100A8	11	1.63e-246	5.00864	0.855	0.018	5.95e-242
CST3	11	3.12e-219	3.06817	0.998	0.137	1.14e-214
TYROBP	11	1.38e-214	2.70677	0.996	0.15	5.04e-210
IFI30	11	8.52e-212	2.66638	0.947	0.119	3.12e-207
VCAN	11	4.73e-193	3.06777	0.691	0.003	1.73e-188
MNDA	11	7.87e-183	2.61592	0.735	0.045	2.88e-178
AP1S2	11	2.91e-173	2.53458	0.874	0.163	1.06e-168
MS4A1	12	3.59e-255	3.78678	0.911	0.016	1.31e-250
CD79A	12	3.19e-244	3.60559	0.871	0.01	1.17e-239
HLA-DRA	12	1.61e-158	2.0942	0.995	0.238	5.9e-154
CD74	12	1.43e-150	2.43608	1	0.672	5.23e-146
BANK1	12	1.94e-140	2.05349	0.546	0.004	7.08e-136
IGHG2	12	1.39e-128	2.26926	0.506	0.003	5.08e-124
IGHM	12	3.16e-125	2.31752	0.499	0.006	1.16e-120
RALGPS2	12	2.53e-124	2.0872	0.511	0.01	9.27e-120
SMIM14	12	3.01e-122	2.36725	0.595	0.054	1.1e-117
IGHA1	12	7.86e-121	2.54627	0.489	0.005	2.88e-116
TRBV11-3	13	2.1e-169	2.90333	0.669	0.007	7.68e-165
TRBV23-1	13	2.75e-150	2.6252	0.605	0.004	1.01e-145
TRAV19	13	1.71e-147	2.86939	0.691	0.036	6.25e-143
TRAV8-3	13	1.18e-129	2.29144	0.659	0.048	4.32e-125
CD8B	13	1.36e-98	1.87835	0.854	0.212	4.98e-94
CD8A	13	5.37e-72	1.3701	0.675	0.158	1.97e-67
GZMK	13	1.03e-69	1.34979	0.955	0.449	3.75e-65
CCL5	13	1.96e-57	1.19676	0.981	0.508	7.19e-53
KLRK1	13	9.64e-26	0.988693	0.36	0.112	3.53e-21
NUCB2	13	2.6e-24	1.01426	0.404	0.132	9.52e-20
KLRB1	14	7.05e-96	2.23332	0.891	0.258	2.58e-91
NCR3	14	1.03e-89	2.24494	0.492	0.045	3.77e-85
TRAV1-2	14	2.56e-72	1.88444	0.372	0.017	9.36e-68
NKG7	14	1.08e-51	0.942361	0.789	0.276	3.97e-47
CEBPD	14	6.22e-51	1.76474	0.534	0.121	2.28e-46
IL7R	14	1.4e-50	1.34023	0.947	0.553	5.12e-46
HOPX	14	5.52e-44	1.15615	0.545	0.141	2.02e-39
PRF1	14	4.22e-42	1.3346	0.462	0.138	1.55e-37
ERN1	14	9.63e-24	1.04061	0.38	0.121	3.52e-19
MYBL1	14	9.34e-23	0.990535	0.252	0.054	3.42e-18
FXYD2	15	1.8e-153	3.12583	0.764	0.036	6.58e-149
CD38	15	2.9e-116	1.89832	0.545	0.019	1.06e-111
LGALS3	15	4.53e-88	2.1419	0.707	0.128	1.66e-83
NUCB2	15	6.12e-87	1.96156	0.69	0.13	2.24e-82
GZMK	15	1.93e-86	2.08614	0.963	0.45	7.08e-82
ACTG1	15	2.46e-85	1.84189	0.983	0.9	9.01e-81
CD81	15	9.32e-76	2.30297	0.839	0.311	3.41e-71
GZMA	15	1.9e-75	1.9689	0.917	0.407	6.94e-71
ISG20	15	4.53e-74	1.79766	0.917	0.387	1.66e-69
CD27	15	2.54e-71	1.8752	0.876	0.347	9.31e-67
JCHAIN	16	2.01e-196	6.84059	0.85	0.01	7.35e-192
MZB1	16	9.33e-187	4.88971	0.837	0.012	3.41e-182
IGLC1	16	3.7e-145	4.64663	0.614	0.002	1.35e-140
IGHG1	16	3.02e-119	4.87902	0.549	0.006	1.11e-114
IGKC	16	3.65e-98	6.67278	0.49	0.013	1.34e-93
IGHV3-11	16	8.03e-79	6.99217	0.353	0.002	2.94e-74
IGLV3-1	16	5.24e-77	7.39419	0.346	0.004	1.92e-72
IGLV6-57	16	3.72e-76	4.96269	0.327	0.001	1.36e-71
IGHV3-23	16	7.73e-74	6.84699	0.346	0.005	2.83e-69
IGHV3-48	16	1.22e-55	6.00041	0.255	0.002	4.48e-51
CD14	17	2.57e-81	3.49427	0.674	0.087	9.41e-77
NEAT1	17	5.26e-65	4.36563	0.711	0.16	1.93e-60
FOS	17	2.7e-62	3.32237	0.563	0.07	9.89e-58
ZEB2	17	1.45e-55	3.13243	0.467	0.064	5.3e-51
SGK1	17	2.16e-55	3.33041	0.444	0.046	7.89e-51
MEF2C	17	6.23e-52	3.16792	0.57	0.103	2.28e-47
CD83	17	8.11e-52	3.67125	0.459	0.047	2.97e-47
CYBB	17	1.36e-41	3.15662	0.437	0.077	4.98e-37
PSAP	17	4.02e-39	3.2546	0.674	0.23	1.47e-34
MTRNR2L8	17	1.18e-13	3.70097	0.504	0.276	4.3e-09
DNASE1L3	18	8.91e-205	3.53636	0.909	0.003	3.26e-200
C1orf54	18	2.62e-169	3.23515	0.943	0.022	9.59e-165
IRF8	18	2.42e-161	3.21847	0.92	0.026	8.87e-157
CPVL	18	2.16e-147	4.21064	0.955	0.051	7.89e-143
CST3	18	2.29e-85	3.79239	1	0.152	8.38e-81
HLA-DQB1	18	2.13e-69	3.21517	0.977	0.195	7.8e-65
HLA-DRB5	18	3.7e-67	3.21398	0.977	0.242	1.35e-62
HLA-DPA1	18	6.7e-64	3.83976	1	0.366	2.45e-59
HLA-DPB1	18	8.25e-61	3.67357	1	0.369	3.02e-56
CD74	18	8.71e-53	3.47253	1	0.677	3.19e-48
TYMS	19	3.68e-200	3.26852	0.882	0.002	1.35e-195
PCLAF	19	2.84e-181	2.44887	0.829	0.004	1.04e-176
RRM2	19	5.41e-171	2.9491	0.75	0.001	1.98e-166
UBE2C	19	3.98e-133	2.48735	0.592	0.001	1.46e-128
STMN1	19	1.22e-99	4.02166	0.961	0.11	4.48e-95
FABP5	19	1.9e-85	2.43919	0.75	0.065	6.95e-81
HMGB2	19	6.15e-54	2.47518	0.934	0.224	2.25e-49
TUBA1B	19	6.57e-47	3.22583	0.961	0.36	2.4e-42
TUBB	19	5.37e-46	2.7884	0.974	0.354	1.97e-41
HIST1H4C	19	4.34e-22	3.44834	0.789	0.441	1.59e-17
LILRA4	20	3.66e-226	4.15551	0.987	0.001	1.34e-221
JCHAIN	20	4.88e-194	3.74001	0.973	0.012	1.79e-189
GZMB	20	8.15e-191	4.6357	0.987	0.016	2.98e-186
SERPINF1	20	3.98e-183	3.6248	0.92	0.02	1.46e-178
IRF8	20	3.12e-167	4.35067	0.96	0.026	1.14e-162
CCDC50	20	1.54e-154	3.42097	0.973	0.053	5.63e-150
PLD4	20	1.9e-140	3.80218	0.973	0.048	6.97e-136
TCL1A	20	5.09e-122	3.81117	0.547	0.001	1.86e-117
IRF7	20	6.14e-98	3.91625	0.947	0.116	2.25e-93
PTGDS	20	6.81e-44	4.10563	0.267	0.006	2.49e-39
