## Supplementary Table 4 for "A structured evaluation of cryopreservation in generating single cell transcriptomes from cerebrospinal fluid"

### Sheet: Supplementary_Table_5-2
gene	seurat_clusters	p_val	avg_log2FC	percent.Fresh	percent.Cryo	p_val_adj
RPS20	2	1.94e-210	-0.639052	0.856	0.87	5.43e-206
SNHG25	2	5.43e-42	0.765164	0.666	0.554	1.52e-37
HBB	2	4.36e-34	1.25989	0.102	0.004	1.22e-29
PABPC1	3	1.29e-45	0.661203	0.94	0.737	3.62e-41
SNHG25	3	1.7e-41	1.03392	0.59	0.352	4.76e-37
METTL12	3	4.88e-19	0.620781	0.239	0.108	1.37e-14
MTRNR2L12	3	9.89e-16	-0.918136	0.503	0.482	2.77e-11
HBB	4	7e-31	1.86977	0.143	0.004	1.96e-26
HBB	5	2.11e-17	1.41564	0.119	0.008	5.89e-13
HBB	6	5.84e-15	2.49785	0.106	0.007	1.63e-10
MT-ND4L	7	2.67e-58	0.706868	0.933	0.797	7.46e-54
HBB	7	2.06e-35	2.13553	0.152	0.003	5.75e-31
RPS20	8	1.16e-62	-0.658161	0.736	0.843	3.25e-58
HBB	8	2.98e-19	2.28145	0.119	0.002	8.34e-15
SNHG25	8	1.9e-16	0.822795	0.535	0.387	5.31e-12
RPL27A	9	5.45e-31	0.600766	0.94	0.755	1.53e-26
PABPC1	9	5.52e-20	0.833645	0.692	0.46	1.54e-15
B2M	9	6.66e-18	-0.613106	0.873	0.894	1.86e-13
MALAT1	9	6.41e-15	-1.85418	0.206	0.28	1.79e-10
HLA-DQA1	9	1.51e-12	-0.591136	0.435	0.451	4.22e-08
MT-CO1	9	4.27e-11	-0.925829	0.265	0.383	1.2e-06
MT-CO2	9	5.77e-10	-0.9425	0.255	0.397	1.61e-05
LYZ	9	6.61e-10	-0.675003	0.438	0.405	1.85e-05
F13A1	9	3.91e-08	0.694911	0.301	0.145	0.00109402
AP2B1	9	5.88e-08	0.580799	0.149	0.055	0.00164642
SNHG25	10	1.04e-21	0.630465	0.624	0.407	2.91e-17
IL16	11	1.69e-11	0.623507	0.536	0.363	4.74e-07
HBB	11	7.58e-09	0.685365	0.114	0.005	0.000212126
SNHG25	11	1.93e-07	0.747258	0.607	0.426	0.00539374
PABPC1	12	6.66e-11	0.680102	0.939	0.833	1.86e-06
HBB	12	1.57e-09	2.64608	0.135	0.003	4.4e-05
RPS20	13	3.62e-31	-0.714587	0.805	0.884	1.01e-26
NBEAL1	13	2e-13	0.942975	0.505	0.252	5.6e-09
HNRNPH1	13	6.63e-08	0.678698	0.755	0.56	0.00185651
RPS20	16	7.92e-14	-0.806575	0.844	0.883	2.22e-09
RPL23	16	1.24e-08	-0.580878	0.948	0.945	0.00034663
2021-09-09	16	6.35e-07	0.656969	0.585	0.345	0.0177572
RPS19	17	4.65e-16	-2.13525	0.321	0.703	1.3e-11
RPL13	17	7.25e-16	-1.84908	0.428	0.74	2.03e-11
EEF1A1	17	1.07e-14	-1.82164	0.516	0.786	2.99e-10
RPS3	17	2.9e-13	-2.00116	0.321	0.63	8.12e-09
RPL11	17	8.82e-13	-1.67575	0.327	0.703	2.47e-08
RPL28	17	1.55e-12	-1.85619	0.428	0.698	4.35e-08
RPL36	17	5e-12	-1.72667	0.34	0.568	1.4e-07
RPS14	17	8.6e-12	-1.86612	0.321	0.583	2.41e-07
RPS6	17	1.11e-11	-1.97766	0.208	0.562	3.1e-07
MEF2C	17	1.14e-11	2.33305	0.308	0.026	3.18e-07
RPL3	17	1.55e-11	-1.70295	0.34	0.625	4.35e-07
FOS	17	3.36e-11	3.05349	0.358	0.036	9.41e-07
RPS21	17	4.45e-11	-1.35204	0.358	0.615	1.24e-06
RPS4X	17	7.13e-11	-1.72829	0.264	0.578	2e-06
RPS27A	17	8.14e-11	-1.66317	0.352	0.656	2.28e-06
RPS27	17	9.81e-11	-1.65248	0.516	0.729	2.75e-06
CCL5	17	1.41e-10	-1.49693	0.138	0.375	3.96e-06
ZEB2	17	1.61e-10	1.96952	0.308	0.068	4.51e-06
RPL18A	17	1.79e-10	-1.62315	0.314	0.656	5.02e-06
RPL32	17	2.34e-10	-1.67865	0.39	0.625	6.54e-06
RPS18	17	3.45e-10	-1.76067	0.358	0.682	9.67e-06
RGS2	17	4.37e-10	2.37487	0.264	0.021	1.22e-05
RPL10	17	4.88e-10	-1.5902	0.553	0.714	1.37e-05
RPS12	17	7.92e-10	-1.67343	0.358	0.609	2.22e-05
RPL41	17	9.71e-10	-1.44766	0.585	0.703	2.72e-05
CYBB	17	1.17e-09	1.74749	0.208	0.005	3.28e-05
RPL34	17	1.26e-09	-1.55728	0.365	0.656	3.51e-05
RPL37	17	1.83e-09	-1.6538	0.333	0.625	5.12e-05
CSF3R	17	2.1e-09	2.81499	0.239	0.01	5.88e-05
RPS15	17	2.14e-09	-1.3472	0.352	0.641	6e-05
RPL8	17	2.42e-09	-1.60838	0.252	0.505	6.77e-05
RPL7A	17	2.75e-09	-1.59515	0.302	0.536	7.69e-05
RPL19	17	4.2e-09	-1.6843	0.346	0.641	0.000117476
RPL12	17	4.7e-09	-1.66454	0.233	0.552	0.000131664
FGL2	17	5.35e-09	1.78797	0.214	0.01	0.000149739
FCGR2A	17	5.73e-09	1.63429	0.233	0.01	0.000160342
RPS29	17	6.01e-09	-1.40071	0.333	0.531	0.000168089
CLEC7A	17	7.08e-09	2.29725	0.314	0.042	0.000198092
SAT1	17	8.4e-09	1.89253	0.591	0.266	0.000235157
NEAT1	17	1.07e-08	1.86531	0.78	0.562	0.000300503
RPLP1	17	1.44e-08	-1.05373	0.44	0.682	0.000402956
RPS23	17	1.66e-08	-1.94915	0.277	0.583	0.000464126
RPS15A	17	1.94e-08	-1.68542	0.377	0.646	0.000543264
DUSP1	17	2.04e-08	2.48401	0.252	0.021	0.000570947
MS4A6A	17	2.28e-08	1.97107	0.258	0.031	0.000637283
TYROBP	17	2.65e-08	1.4304	0.22	0.026	0.000741487
RPL14	17	2.65e-08	-1.38329	0.258	0.557	0.000741814
RPS3A	17	3.6e-08	-1.71268	0.283	0.589	0.00100727
NAMPT	17	4.05e-08	3.09399	0.189	0.005	0.00113428
RPL39	17	4.3e-08	-1.57026	0.314	0.615	0.00120334
RPL35A	17	4.78e-08	-1.59691	0.226	0.505	0.00133872
RPL13A	17	4.83e-08	-1.84976	0.214	0.542	0.00135285
LRRK2	17	5.87e-08	1.94202	0.17	0.005	0.00164285
RPL18	17	6.2e-08	-1.25812	0.314	0.552	0.00173555
B2M	17	6.44e-08	-0.599998	0.742	0.943	0.00180284
S100A8	17	9.98e-08	6.55356	0.151	0	0.00279408
CD2	17	1.15e-07	-0.988665	0.314	0.536	0.00322404
RPL6	17	1.23e-07	-1.48405	0.252	0.505	0.00344243
RPS28	17	1.34e-07	-1.3649	0.447	0.625	0.0037492
ALOX5	17	1.38e-07	1.20999	0.145	0.01	0.00386586
RPLP2	17	1.58e-07	-1.45016	0.321	0.557	0.00442109
RPS9	17	1.69e-07	-1.15448	0.352	0.469	0.00472016
RPL26	17	2.39e-07	-1.45036	0.27	0.51	0.00669367
SLC11A1	17	2.85e-07	2.01232	0.252	0.016	0.0079879
RPL23A	17	2.93e-07	-1.34697	0.233	0.464	0.00820162
RPS24	17	2.95e-07	-1.11372	0.377	0.599	0.00824537
CD247	17	3.02e-07	-1.15004	0.113	0.302	0.00845116
RPS16	17	4.23e-07	-1.455	0.214	0.49	0.0118269
DENND3	17	4.26e-07	1.40688	0.157	0.01	0.0119194
RPS5	17	4.41e-07	-1.63839	0.157	0.318	0.0123318
C5AR1	17	6.2e-07	1.59321	0.164	0.005	0.0173485
RPL35	17	6.7e-07	-1.31038	0.296	0.495	0.018741
TYMP	17	7.48e-07	1.58441	0.277	0.073	0.0209354
VENTX	17	7.78e-07	1.41447	0.138	0.005	0.0217674
RPL37A	17	8.67e-07	-1.27897	0.245	0.438	0.0242668
RPS10	17	9.25e-07	-1.49783	0.182	0.385	0.025893
RPL30	17	9.29e-07	-1.47339	0.403	0.625	0.0260039
RPL9	17	9.85e-07	-1.5638	0.208	0.495	0.0275609
RACK1	17	1.16e-06	-1.21177	0.27	0.5	0.0325712
STAB1	17	1.22e-06	1.70069	0.182	0.005	0.0340648
TMSB10	17	1.23e-06	-1.02281	0.535	0.63	0.0344278
S100A9	17	1.28e-06	4.79381	0.138	0.01	0.0357096
ETS2	17	1.3e-06	1.14735	0.101	0	0.0364409
FAU	17	1.41e-06	-1.0632	0.358	0.505	0.0395078
CSF2RA	17	1.44e-06	1.65409	0.208	0.016	0.040352
MTRNR2L12	18	1.67e-24	2.12526	0.721	0.286	4.67e-20
MT-ND4L	18	8.31e-16	0.678602	0.801	0.874	2.32e-11
MIF	18	1.76e-10	0.738066	0.871	0.891	4.91e-06
TBCCD1	19	1.07e-06	-2.05182	0.1	0.083	0.0300283
