## Supplementary Table 5 for "A structured evaluation of cryopreservation in generating single cell transcriptomes from cerebrospinal fluid"

### Sheet: Supplementary_Table_6
gene	seurat_clusters	p_val	avg_log2FC	percent.Fresh	percent.Cryo	p_val_adj
MTRNR2L12	0	7.06e-37	0.648978	0.802	0.729	2.58e-32
MT-ATP8	0	5.23e-36	-0.605954	0.323	0.407	1.92e-31
AL138963.4	0	1.13e-11	0.691696	0.241	0.143	4.14e-07
MTRNR2L8	0	6.71e-07	1.07815	0.323	0.32	0.0245596
MT-ATP8	1	2.23e-18	-0.651855	0.238	0.321	8.18e-14
HIST1H1E	1	4.1e-12	0.74787	0.206	0.109	1.5e-07
MTRNR2L8	1	2.98e-09	2.16569	0.303	0.252	0.000108941
AL138963.4	1	3.04e-08	0.866836	0.228	0.119	0.00111279
MTRNR2L12	2	1.77e-37	0.687633	0.797	0.734	6.5e-33
MTRNR2L8	2	8.75e-09	1.26274	0.286	0.246	0.000320365
AL138963.4	4	5.9e-11	0.866577	0.167	0.071	2.16e-06
HIST1H1E	4	1.68e-10	0.643913	0.198	0.099	6.16e-06
MT-ATP8	5	4.59e-10	-0.65026	0.585	0.708	1.68e-05
MTRNR2L8	5	2.42e-08	1.31147	0.344	0.352	0.00088543
MTRNR2L12	8	4.77e-20	1.06036	0.862	0.781	1.75e-15
MYH9	8	1.94e-10	0.593961	0.443	0.229	7.11e-06
MTRNR2L8	11	2.83e-10	1.78303	0.584	0.578	1.04e-05
FLNA	13	4.13e-08	0.656827	0.565	0.263	0.0015123
MYH9	13	6.79e-08	0.661324	0.593	0.285	0.00248548
MTRNR2L12	13	7.15e-08	0.723111	0.915	0.832	0.00261633
MTRNR2L12	15	1.4e-11	0.950922	0.896	0.907	5.11e-07
